# Regulatory network structure and environmental signals constrain transcription factor innovation

**DOI:** 10.1101/2023.05.04.539253

**Authors:** Matthew J. Shepherd, Mitchell Reynolds, Aidan P. Pierce, Alan M. Rice, Tiffany B. Taylor

## Abstract

Evolutionary innovation of transcription factors frequently drives phenotypic diversification and adaptation to environmental change. Rewiring – that is gaining or losing connections to transcriptional target genes – is a key mechanism by which transcription factors evolve and innovate. However the frequency of functional adaptation varies between different regulators, even when they are closely related. To identify factors influencing propensity for rewiring, we utilise a *Pseudomonas fluorescens* SBW25 strain rendered incapable of flagellar mediated motility in soft-agar plates via deletion of the flagellar master regulator (*fleQ*). This bacterium can evolve to rescue flagellar motility via gene regulatory network rewiring of an alternative transcription factor to rescue activity of FleQ. Previously, we have identified two members (out of 22) of the RpoN-dependent enhancer binding protein (RpoN-EBP) family of transcription factors (NtrC and PFLU1132) that are capable of innovating in this way. These two transcription factors rewire repeatably and reliably in a strict hierarchy – with NtrC the only evolved rewiring route in a Δ*fleQ* background, and PFLU1132 the only evolved rewiring route in a Δ*fleQ*Δ*ntrC* background. However, why other members in the same transcription factor family have not been observed to rescue flagellar activity is unclear. Previous work shows that protein homology cannot fully explain this pattern, and mutations in rewired strains suggested high levels of transcription factor expression and activation drive rewiring. We predict that mutations that increase expression of the rewired transcription factor are vital to unlock rewiring potential. Here, we construct titratable expression mutant lines for 11 of the RpoN-EBPs in *P. fluorescens*. We show that in 5 additional RpoN-EBPs (HbcR, GcsR, DctD, AauR and PFLU2209), high expression levels result in different mutations conferring motility rescue, suggesting alternative rewiring pathways. Our results indicate that expression levels (and not protein homology) of RpoN-EBPs are a key constraining factor in determining rewiring potential. This suggests that transcription factors that can achieve high expression through few mutational changes, or transcription factors that are active in the selective environment, are more likely to innovate and contribute to adaptive gene regulatory network rewiring.
