## Supplementary file E1 for "Regulatory network structure and environmental signals constrain transcription factor innovation"

### Sheet: Sheet1
sample	ebp	group	type	mutation_category	gene_position	gene_name	gene_product	locus_tag	old_locus_tag	ref_seq	new_seq	position_start	position_end	aa_ref_seq	aa_new_seq	aa_position	merged
dctD_1	dctD	rhamnose present	DEL	small_indel		PFLU_RS01400	sigma-54 dependent transcriptional regulator	PFLU_RS01400	PFLU0286			310816	310832				small_indel_310816
dctD_3	dctD	rhamnose present	RA	snp_nonsynonymous	265	PFLU_RS01400	sigma-54 dependent transcriptional regulator	PFLU_RS01400	PFLU0286	C	T	310951	310951	D	N	89	snp_nonsynonymous_310951
dctD_7	dctD	rhamnose present	RA	snp_nonsynonymous	176	PFLU_RS01400	sigma-54 dependent transcriptional regulator	PFLU_RS01400	PFLU0286	C	T	311040	311040	R	H	59	snp_nonsynonymous_311040
dctD_8	dctD	rhamnose present	RA	snp_nonsynonymous	322	PFLU_RS01400	sigma-54 dependent transcriptional regulator	PFLU_RS01400	PFLU0286	G	A	310894	310894	P	S	108	snp_nonsynonymous_310894
dctD_C2	dctD	rhamnose absent	DEL	large_deletion		[PFLU_RS05595]–[PFLU_RS05605]	[PFLU_RS05595],PFLU_RS05600,[PFLU_RS05605]	[PFLU_RS05595]–[PFLU_RS05605]	[PFLU1129]–[PFLU1131]	3133-bp		1261856	1264988				large_deletion_1261856
dctD_C3	dctD	rhamnose absent	INS	small_indel	coding (531/816 nt)	PFLU_RS14715	protein-glutamate O-methyltransferase CheR	PFLU_RS14715	PFLU3018	C	AACGTTCATTTGCCGACTACTACACAGCGGCC	3289348	3289348				small_indel_3289348
dctD_C3	dctD	rhamnose absent	DEL	large_deletion		[PFLU_RS05585]–[PFLU_RS05605]	[PFLU_RS05585],PFLU_RS05590,PFLU_RS05595,PFLU_RS05600,[PFLU_RS05605]	[PFLU_RS05585]–[PFLU_RS05605]	[PFLU1127]–[PFLU1131]	5491-bp		1259949	1265439				large_deletion_1259949
dctD_C3	dctD	rhamnose absent	DEL	large_deletion		[algB]–[PFLU_RS00455]	[algB],PFLU_RS00445,PFLU_RS30315,[PFLU_RS00455]	[PFLU_RS00440]–[PFLU_RS00455]	[PFLU0088]–[PFLU0091]	2240-bp		89856	92095				large_deletion_89856
dctD_C4	dctD	rhamnose absent	DEL	large_deletion	coding (941-1105/1770 nt)	PFLU_RS05605	HAMP domain-containing sensor histidine kinase	PFLU_RS05605	PFLU1131	165-bp		1264815	1264979				large_deletion_1264815
dctD_C5	dctD	rhamnose absent	DEL	large_deletion		[PFLU_RS14640]–[PFLU_RS15270]	[PFLU_RS14640],PFLU_RS14645,PFLU_RS14650,PFLU_RS14655,PFLU_RS14660,PFLU_RS14665,PFLU_RS14670,PFLU_RS14675,PFLU_RS14680,ccoN,PFLU_RS14690,PFLU_RS14695,PFLU_RS14700,PFLU_RS14705,PFLU_RS14710,PFLU_RS14715,PFLU_RS14720,PFLU_RS14725,PFLU_RS14730,PFLU_RS14735,PFLU_RS14740,PFLU_RS14745,PFLU_RS14750,PFLU_RS14755,PFLU_RS14760,PFLU_RS14765,PFLU_RS14770,PFLU_RS14775,PFLU_RS14780,PFLU_RS14785,PFLU_RS14790,PF…	[PFLU_RS14640]–[PFLU_RS15270]	[PFLU3003]–[PFLU3131]	149059-bp		3272403	3421461				large_deletion_3272403
dctD_C5	dctD	rhamnose absent	DEL	large_deletion		[PFLU_RS05590]–[PFLU_RS05605]	[PFLU_RS05590],PFLU_RS05595,PFLU_RS05600,[PFLU_RS05605]	[PFLU_RS05590]–[PFLU_RS05605]	[PFLU1128]–[PFLU1131]	4116-bp		1261058	1265173				large_deletion_1261058
1132	1132	ancestral	SNP	snp_synonymous	108	PFLU_RS30510	glycosyltransferase family 4 protein	PFLU_RS30510	PFLU1660	C	T	1822781	1822781	V	V	36	snp_synonymous_1822781
1132_10	1132	rhamnose present	SNP	snp_synonymous	108	PFLU_RS30510	glycosyltransferase family 4 protein	PFLU_RS30510	PFLU1660	C	T	1822781	1822781	V	V	36	snp_synonymous_1822781
1132_10	1132	rhamnose present	RA	snp_nonsynonymous	356	PFLU_RS05610	sigma-54 dependent transcriptional regulator	PFLU_RS05610	PFLU1132	A	C	1265989	1265989	Q	P	119	snp_nonsynonymous_1265989
1132_2	1132	rhamnose present	RA	snp_nonsynonymous	356	PFLU_RS05610	sigma-54 dependent transcriptional regulator	PFLU_RS05610	PFLU1132	A	C	1265989	1265989	Q	P	119	snp_nonsynonymous_1265989
1132_2	1132	rhamnose present	SNP	snp_synonymous	108	PFLU_RS30510	glycosyltransferase family 4 protein	PFLU_RS30510	PFLU1660	C	T	1822781	1822781	V	V	36	snp_synonymous_1822781
1132_3	1132	rhamnose present	DEL	small_indel		PFLU_RS05610	sigma-54 dependent transcriptional regulator	PFLU_RS05610	PFLU1132			1266000	1266013				small_indel_1266000
1132_3	1132	rhamnose present	SNP	snp_synonymous	108	PFLU_RS30510	glycosyltransferase family 4 protein	PFLU_RS30510	PFLU1660	C	T	1822781	1822781	V	V	36	snp_synonymous_1822781
1132_5	1132	rhamnose present	RA	snp_nonsynonymous	298	PFLU_RS05610	sigma-54 dependent transcriptional regulator	PFLU_RS05610	PFLU1132	T	G	1265931	1265931	Y	D	100	snp_nonsynonymous_1265931
1132_5	1132	rhamnose present	SNP	snp_synonymous	108	PFLU_RS30510	glycosyltransferase family 4 protein	PFLU_RS30510	PFLU1660	C	T	1822781	1822781	V	V	36	snp_synonymous_1822781
1132_7	1132	rhamnose present	SNP	snp_synonymous	108	PFLU_RS30510	glycosyltransferase family 4 protein	PFLU_RS30510	PFLU1660	C	T	1822781	1822781	V	V	36	snp_synonymous_1822781
1132_7	1132	rhamnose present	RA	snp_nonsynonymous	356	PFLU_RS05610	sigma-54 dependent transcriptional regulator	PFLU_RS05610	PFLU1132	A	C	1265989	1265989	Q	P	119	snp_nonsynonymous_1265989
1132_8	1132	rhamnose present	SNP	snp_synonymous	108	PFLU_RS30510	glycosyltransferase family 4 protein	PFLU_RS30510	PFLU1660	C	T	1822781	1822781	V	V	36	snp_synonymous_1822781
1132_8	1132	rhamnose present	RA	snp_nonsynonymous	356	PFLU_RS05610	sigma-54 dependent transcriptional regulator	PFLU_RS05610	PFLU1132	A	C	1265989	1265989	Q	P	119	snp_nonsynonymous_1265989
1132_9	1132	rhamnose present	SNP	snp_synonymous	108	PFLU_RS30510	glycosyltransferase family 4 protein	PFLU_RS30510	PFLU1660	C	T	1822781	1822781	V	V	36	snp_synonymous_1822781
1132_9	1132	rhamnose present	RA	snp_nonsynonymous	356	PFLU_RS05610	sigma-54 dependent transcriptional regulator	PFLU_RS05610	PFLU1132	A	C	1265989	1265989	Q	P	119	snp_nonsynonymous_1265989
1132_9	1132	rhamnose present	SNP	snp_nonsynonymous	487	PFLU_RS04100	ABC transporter permease subunit	PFLU_RS04100	PFLU0822	T	G	928468	928468	T	P	163	snp_nonsynonymous_928468
1132_C1	1132	rhamnose absent	DEL	small_indel	coding (1105-1119/1770 nt)	PFLU_RS05605	HAMP domain-containing sensor histidine kinase	PFLU_RS05605	PFLU1131	GAGGTCGCCATGGGC		1264979	1264993				small_indel_1264979
1132_C1	1132	rhamnose absent	SNP	snp_synonymous	108	PFLU_RS30510	glycosyltransferase family 4 protein	PFLU_RS30510	PFLU1660	C	T	1822781	1822781	V	V	36	snp_synonymous_1822781
1132_C2	1132	rhamnose absent	SNP	snp_synonymous	108	PFLU_RS30510	glycosyltransferase family 4 protein	PFLU_RS30510	PFLU1660	C	T	1822781	1822781	V	V	36	snp_synonymous_1822781
1132_C3	1132	rhamnose absent	DEL	small_indel	coding (1105-1119/1770 nt)	PFLU_RS05605	HAMP domain-containing sensor histidine kinase	PFLU_RS05605	PFLU1131	GAGGTCGCCATGGGC		1264979	1264993				small_indel_1264979
1132_C3	1132	rhamnose absent	SNP	snp_synonymous	108	PFLU_RS30510	glycosyltransferase family 4 protein	PFLU_RS30510	PFLU1660	C	T	1822781	1822781	V	V	36	snp_synonymous_1822781
1132_C5	1132	rhamnose absent	SNP	snp_synonymous	108	PFLU_RS30510	glycosyltransferase family 4 protein	PFLU_RS30510	PFLU1660	C	T	1822781	1822781	V	V	36	snp_synonymous_1822781
1132_C5	1132	rhamnose absent	DEL	large_deletion		[PFLU_RS05600]–[PFLU_RS05605]	[PFLU_RS05600],[PFLU_RS05605]	[PFLU_RS05600]–[PFLU_RS05605]	[PFLU1130]–[PFLU1131]	1652-bp		1263277	1264928				large_deletion_1263277
2055	2055	ancestral	SNP	snp_synonymous	108	PFLU_RS30510	glycosyltransferase family 4 protein	PFLU_RS30510	PFLU1660	C	T	1822781	1822781	V	V	36	snp_synonymous_1822781
2055_3	2055	rhamnose present	DEL	small_indel	coding (2383-2397/2811 nt)	PFLU_RS27450	LPS-assembly protein LptD	PFLU_RS27450	PFLU5575	GACCAGGTGGTCTAC		6107087	6107101				small_indel_6107087
2055_3	2055	rhamnose present	SNP	snp_synonymous	108	PFLU_RS30510	glycosyltransferase family 4 protein	PFLU_RS30510	PFLU1660	C	T	1822781	1822781	V	V	36	snp_synonymous_1822781
2055_8	2055	rhamnose present	SNP	snp_synonymous	108	PFLU_RS30510	glycosyltransferase family 4 protein	PFLU_RS30510	PFLU1660	C	T	1822781	1822781	V	V	36	snp_synonymous_1822781
2055_9	2055	rhamnose present	DEL	large_deletion	coding (941-1105/1770 nt)	PFLU_RS05605	HAMP domain-containing sensor histidine kinase	PFLU_RS05605	PFLU1131	165-bp		1264815	1264979				large_deletion_1264815
2055_9	2055	rhamnose present	SNP	snp_synonymous	108	PFLU_RS30510	glycosyltransferase family 4 protein	PFLU_RS30510	PFLU1660	C	T	1822781	1822781	V	V	36	snp_synonymous_1822781
2055_C1	2055	rhamnose absent	DEL	small_indel	coding (1105-1119/1770 nt)	PFLU_RS05605	HAMP domain-containing sensor histidine kinase	PFLU_RS05605	PFLU1131	GAGGTCGCCATGGGC		1264979	1264993				small_indel_1264979
2055_C1	2055	rhamnose absent	SNP	snp_synonymous	108	PFLU_RS30510	glycosyltransferase family 4 protein	PFLU_RS30510	PFLU1660	C	T	1822781	1822781	V	V	36	snp_synonymous_1822781
2055_C2	2055	rhamnose absent	SNP	snp_synonymous	108	PFLU_RS30510	glycosyltransferase family 4 protein	PFLU_RS30510	PFLU1660	C	T	1822781	1822781	V	V	36	snp_synonymous_1822781
2055_C2	2055	rhamnose absent	DEL	large_deletion		[PFLU_RS05590]–[PFLU_RS05610]	[PFLU_RS05590],PFLU_RS05595,PFLU_RS05600,PFLU_RS05605,[PFLU_RS05610]	[PFLU_RS05590]–[PFLU_RS05610]	[PFLU1128]–[PFLU1132]	5563-bp		1260390	1265952				large_deletion_1260390
2055_C3	2055	rhamnose absent	DEL	small_indel	coding (1105-1119/1770 nt)	PFLU_RS05605	HAMP domain-containing sensor histidine kinase	PFLU_RS05605	PFLU1131	GAGGTCGCCATGGGC		1264979	1264993				small_indel_1264979
2209	2209	ancestral	SNP	snp_nonsynonymous	2450	PFLU_RS14260	efflux RND transporter permease subunit	PFLU_RS14260	PFLU2930	T	G	3195893	3195893	D	A	817	snp_nonsynonymous_3195893
2209_1	2209	rhamnose present	SNP	snp_nonsynonymous	2450	PFLU_RS14260	efflux RND transporter permease subunit	PFLU_RS14260	PFLU2930	T	G	3195893	3195893	D	A	817	snp_nonsynonymous_3195893
2209_10	2209	rhamnose present	SNP	snp_nonsynonymous	2450	PFLU_RS14260	efflux RND transporter permease subunit	PFLU_RS14260	PFLU2930	T	G	3195893	3195893	D	A	817	snp_nonsynonymous_3195893
2209_10	2209	rhamnose present	INS	small_indel	coding (223/567 nt)	dcd	dCTP deaminase	PFLU_RS06440	PFLU1304	G	ACGAGAAGAGCTTCG	1441580	1441580				small_indel_1441580
2209_4	2209	rhamnose present	SNP	snp_nonsynonymous	875	PFLU_RS08150	capsular polysaccharide biosynthesis protein CapF	PFLU_RS08150	PFLU1658	A	G	1821272	1821272	K	R	292	snp_nonsynonymous_1821272
2209_4	2209	rhamnose present	SNP	snp_nonsense	1167	PFLU_RS10900	TonB-dependent receptor	PFLU_RS10900	PFLU2216	C	T	2403363	2403363	W	*	389	snp_nonsense_2403363
2209_4	2209	rhamnose present	SNP	snp_nonsynonymous	2450	PFLU_RS14260	efflux RND transporter permease subunit	PFLU_RS14260	PFLU2930	T	G	3195893	3195893	D	A	817	snp_nonsynonymous_3195893
2209_6	2209	rhamnose present	SNP	snp_nonsynonymous	468	PFLU_RS03030	DUF3426 domain-containing protein	PFLU_RS03030	PFLU0615	T	G	699128	699128	E	D	156	snp_nonsynonymous_699128
2209_6	2209	rhamnose present	SNP	snp_nonsynonymous	2450	PFLU_RS14260	efflux RND transporter permease subunit	PFLU_RS14260	PFLU2930	T	G	3195893	3195893	D	A	817	snp_nonsynonymous_3195893
2209_6	2209	rhamnose present	SNP	snp_intergenic	intergenic (-207/+82)	PFLU_RS06120/PFLU_RS06125	DUF4398 domain-containing protein/hypothetical protein	PFLU_RS06120/PFLU_RS06125	PFLU1237/PFLU1238	A	G	1370401	1370401				snp_intergenic_1370401
2209_8	2209	rhamnose present	SNP	snp_nonsynonymous	2450	PFLU_RS14260	efflux RND transporter permease subunit	PFLU_RS14260	PFLU2930	T	G	3195893	3195893	D	A	817	snp_nonsynonymous_3195893
2209_8	2209	rhamnose present	INS	small_indel	coding (288/2106 nt)	pnp	polyribonucleotide nucleotidyltransferase	PFLU_RS25790	PFLU5249	G	ATCGGACGG	5763253	5763253				small_indel_5763253
2209_9	2209	rhamnose present	SNP	snp_nonsynonymous	2450	PFLU_RS14260	efflux RND transporter permease subunit	PFLU_RS14260	PFLU2930	T	G	3195893	3195893	D	A	817	snp_nonsynonymous_3195893
2209_9	2209	rhamnose present	INS	small_indel	coding (288/2106 nt)	pnp	polyribonucleotide nucleotidyltransferase	PFLU_RS25790	PFLU5249	G	ATCGGACGG	5763253	5763253				small_indel_5763253
2209_C1	2209	rhamnose absent	INS	small_indel	coding (1203/1347 nt)	algB	sigma-54-dependent response regulator transcription factor AlgB	PFLU_RS00440	PFLU0088	G	CGCCG	89656	89656				small_indel_89656
2209_C1	2209	rhamnose absent	DEL	large_deletion		[PFLU_RS05590]–[PFLU_RS05605]	[PFLU_RS05590],PFLU_RS05595,PFLU_RS05600,[PFLU_RS05605]	[PFLU_RS05590]–[PFLU_RS05605]	[PFLU1128]–[PFLU1131]	3771-bp		1261247	1265017				large_deletion_1261247
2209_C1	2209	rhamnose absent	SNP	snp_intergenic	intergenic (+619/+188)	PFLU_RS03965/nadC	DUF6388 family protein/carboxylating nicotinate-nucleotide diphosphorylase	PFLU_RS03965/PFLU_RS03970	PFLU0795/PFLU0796	C	G	895351	895351				snp_intergenic_895351
2209_C1	2209	rhamnose absent	SNP	snp_nonsynonymous	2450	PFLU_RS14260	efflux RND transporter permease subunit	PFLU_RS14260	PFLU2930	T	G	3195893	3195893	D	A	817	snp_nonsynonymous_3195893
2209_C2	2209	rhamnose absent	DEL	large_deletion	coding (941-1105/1770 nt)	PFLU_RS05605	HAMP domain-containing sensor histidine kinase	PFLU_RS05605	PFLU1131	165-bp		1264815	1264979				large_deletion_1264815
2209_C2	2209	rhamnose absent	SNP	snp_nonsynonymous	2450	PFLU_RS14260	efflux RND transporter permease subunit	PFLU_RS14260	PFLU2930	T	G	3195893	3195893	D	A	817	snp_nonsynonymous_3195893
2209_C3	2209	rhamnose absent	SNP	snp_nonsynonymous	2450	PFLU_RS14260	efflux RND transporter permease subunit	PFLU_RS14260	PFLU2930	T	G	3195893	3195893	D	A	817	snp_nonsynonymous_3195893
2209_C3	2209	rhamnose absent	DEL	small_indel	coding (1105-1119/1770 nt)	PFLU_RS05605	HAMP domain-containing sensor histidine kinase	PFLU_RS05605	PFLU1131	GAGGTCGCCATGGGC		1264979	1264993				small_indel_1264979
2209_C5	2209	rhamnose absent	SNP	snp_nonsynonymous	2450	PFLU_RS14260	efflux RND transporter permease subunit	PFLU_RS14260	PFLU2930	T	G	3195893	3195893	D	A	817	snp_nonsynonymous_3195893
2209_C5	2209	rhamnose absent	DEL	large_deletion	coding (941-1105/1770 nt)	PFLU_RS05605	HAMP domain-containing sensor histidine kinase	PFLU_RS05605	PFLU1131	165-bp		1264815	1264979				large_deletion_1264815
prpR_C1	prpR	rhamnose absent	DEL	small_indel	coding (1105-1119/1770 nt)	PFLU_RS05605	HAMP domain-containing sensor histidine kinase	PFLU_RS05605	PFLU1131	GAGGTCGCCATGGGC		1264979	1264993				small_indel_1264979
prpR_C3	prpR	rhamnose absent	DEL	small_indel	coding (438-443/705 nt)	PFLU_RS05585	MtnX-like HAD-IB family phosphatase	PFLU_RS05585	PFLU1127	CTGCAA		1260081	1260086				small_indel_1260081
hbcR_3	hbcR	rhamnose present	RA	snp_nonsynonymous	304	PFLU_RS12850	sigma-54-dependent Fis family transcriptional regulator	PFLU_RS12850	PFLU2630	G	A	2900205	2900205	P	S	102	snp_nonsynonymous_2900205
hbcR_6	hbcR	rhamnose present	RA	snp_nonsynonymous	53	PFLU_RS12850	sigma-54-dependent Fis family transcriptional regulator	PFLU_RS12850	PFLU2630	A	G	2900456	2900456	I	T	18	snp_nonsynonymous_2900456
hbcR_7	hbcR	rhamnose present	SNP	snp_nonsynonymous	443	PFLU_RS20900	transposase	PFLU_RS20900	PFLU4255	T	C	4697642	4697642	D	G	148	snp_nonsynonymous_4697642
hbcR_7	hbcR	rhamnose present	RA	snp_nonsynonymous	413	PFLU_RS12850	sigma-54-dependent Fis family transcriptional regulator	PFLU_RS12850	PFLU2630	T	C	2900096	2900096	E	G	138	snp_nonsynonymous_2900096
hbcR_8	hbcR	rhamnose present	RA	snp_nonsynonymous	412	PFLU_RS12850	sigma-54-dependent Fis family transcriptional regulator	PFLU_RS12850	PFLU2630	C	T	2900097	2900097	E	K	138	snp_nonsynonymous_2900097
hbcR_C2	hbcR	rhamnose absent	DEL	large_deletion		[PFLU_RS05590]–[PFLU_RS05605]	[PFLU_RS05590],PFLU_RS05595,PFLU_RS05600,[PFLU_RS05605]	[PFLU_RS05590]–[PFLU_RS05605]	[PFLU1128]–[PFLU1131]	3510-bp		1261491	1265000				large_deletion_1261491
hbcR_C4	hbcR	rhamnose absent	SNP	snp_nonsynonymous	1640	PFLU_RS05605	HAMP domain-containing sensor histidine kinase	PFLU_RS05605	PFLU1131	C	A	1265514	1265514	A	D	547	snp_nonsynonymous_1265514
2695_1	2695	rhamnose present	SNP	snp_nonsynonymous	1112	PFLU_RS05605	HAMP domain-containing sensor histidine kinase	PFLU_RS05605	PFLU1131	C	A	1264986	1264986	A	D	371	snp_nonsynonymous_1264986
2695_1	2695	rhamnose present	SNP	snp_synonymous	108	PFLU_RS30510	glycosyltransferase family 4 protein	PFLU_RS30510	PFLU1660	C	T	1822781	1822781	V	V	36	snp_synonymous_1822781
2695_C2	2695	rhamnose absent	DEL	small_indel	coding (1105-1119/1770 nt)	PFLU_RS05605	HAMP domain-containing sensor histidine kinase	PFLU_RS05605	PFLU1131	GAGGTCGCCATGGGC		1264979	1264993				small_indel_1264979
2695_C2	2695	rhamnose absent	SNP	snp_intergenic	intergenic (-103/-154)	PFLU_RS15680/PFLU_RS15685	TonB-dependent receptor/TauD/TfdA family dioxygenase	PFLU_RS15680/PFLU_RS15685	PFLU3218/PFLU3219	A	G	3527662	3527662				snp_intergenic_3527662
gcsR_1	gcsR	rhamnose present	DEL	large_deletion	coding (1434-1580/2841 nt)	gcvP	aminomethyl-transferring glycine dehydrogenase	PFLU_RS24000	PFLU4897	147-bp		5376948	5377094				large_deletion_5376948
gcsR_10	gcsR	rhamnose present	SNP	snp_nonsynonymous	1165	gcvP	aminomethyl-transferring glycine dehydrogenase	PFLU_RS24000	PFLU4897	A	C	5376679	5376679	T	P	389	snp_nonsynonymous_5376679
gcsR_2	gcsR	rhamnose present	DEL	small_indel	coding (602/1125 nt)	gcvT	glycine cleavage system aminomethyltransferase GcvT	PFLU_RS24010	PFLU4899	C		5380534	5380534				small_indel_5380534
gcsR_3	gcsR	rhamnose present	DEL	small_indel	coding (297/2841 nt)	gcvP	aminomethyl-transferring glycine dehydrogenase	PFLU_RS24000	PFLU4897	G		5375811	5375811				small_indel_5375811
gcsR_4	gcsR	rhamnose present	SNP	snp_nonsynonymous	2602	gcvP	aminomethyl-transferring glycine dehydrogenase	PFLU_RS24000	PFLU4897	G	A	5378116	5378116	E	K	868	snp_nonsynonymous_5378116
gcsR_5	gcsR	rhamnose present	DEL	small_indel	coding (2270/2841 nt)	gcvP	aminomethyl-transferring glycine dehydrogenase	PFLU_RS24000	PFLU4897	T		5377784	5377784				small_indel_5377784
gcsR_6	gcsR	rhamnose present	INS	small_indel	coding (1247/2841 nt)	gcvP	aminomethyl-transferring glycine dehydrogenase	PFLU_RS24000	PFLU4897	A	CTGCGTGTCGTGGACGCTGA	5376761	5376761				small_indel_5376761
gcsR_7	gcsR	rhamnose present	SNP	snp_nonsynonymous	952	gcvP	aminomethyl-transferring glycine dehydrogenase	PFLU_RS24000	PFLU4897	C	A	5376466	5376466	R	S	318	snp_nonsynonymous_5376466
gcsR_8	gcsR	rhamnose present	SNP	snp_intergenic	intergenic (+75/+28)	norR/PFLU_RS25240	nitric oxide reductase transcriptional regulator NorR/DMT family transporter	PFLU_RS25235/PFLU_RS25240	PFLU5143/PFLU5144	C	G	5640477	5640477				snp_intergenic_5640477
gcsR_8	gcsR	rhamnose present	DEL	small_indel	coding (746-760/2841 nt)	gcvP	aminomethyl-transferring glycine dehydrogenase	PFLU_RS24000	PFLU4897	TGACCCTGCTGACCC		5376260	5376274				small_indel_5376260
gcsR_C1	gcsR	rhamnose absent	INS	small_indel	coding (83/2754 nt)	PFLU_RS18410	response regulator	PFLU_RS18410	PFLU3777	G	G	4172602	4172602				small_indel_4172602
gcsR_C1	gcsR	rhamnose absent	SNP	snp_intergenic	intergenic (+12/-638)	PFLU_RS09280/PFLU_RS09285	integrase arm-type DNA-binding domain-containing protein/metallophosphoesterase	PFLU_RS09280/PFLU_RS09285	PFLU1878/PFLU1879	G	A	2052061	2052061				snp_intergenic_2052061
gcsR_C1	gcsR	rhamnose absent	INS	small_indel	coding (98/1008 nt)	PFLU_RS09115	NADP-dependent oxidoreductase	PFLU_RS09115	PFLU1852	G	G	2020615	2020615				small_indel_2020615
gcsR_C1	gcsR	rhamnose absent	INS	small_indel	coding (1408/1770 nt)	PFLU_RS05605	HAMP domain-containing sensor histidine kinase	PFLU_RS05605	PFLU1131	G	G	1265282	1265282				small_indel_1265282
gcsR_C1	gcsR	rhamnose absent	INS	small_indel	intergenic (-73/+96)	purD/purH	phosphoribosylamine--glycine ligase/bifunctional phosphoribosylaminoimidazolecarboxamide formyltransferase/IMP cyclohydrolase	PFLU_RS03010/PFLU_RS03015	PFLU0611/PFLU0612	G	G	695062	695062				small_indel_695062
gcsR_C1	gcsR	rhamnose absent	SNP	snp_nonsynonymous	1397	msbA	lipid A export permease/ATP-binding protein MsbA	PFLU_RS02380	PFLU0481	C	T	546683	546683	A	V	466	snp_nonsynonymous_546683
gcsR_C1	gcsR	rhamnose absent	INS	small_indel	coding (1038/1347 nt)	algB	sigma-54-dependent response regulator transcription factor AlgB	PFLU_RS00440	PFLU0088	A	A	89821	89821				small_indel_89821
gcsR_C1	gcsR	rhamnose absent	SNP	snp_nonsynonymous	1990	mutS	DNA mismatch repair protein MutS	PFLU_RS05765	PFLU1164	C	T	1300485	1300485	D	N	664	snp_nonsynonymous_1300485
gcsR_C1	gcsR	rhamnose absent	DEL	small_indel	coding (190/900 nt)	cyoE	heme o synthase	PFLU_RS00330	PFLU0066	G		66410	66410				small_indel_66410
gcsR_C1	gcsR	rhamnose absent	SNP	snp_synonymous	672	PFLU_RS18835	DMT family transporter	PFLU_RS18835	PFLU3862	G	A	4258164	4258164	L	L	224	snp_synonymous_4258164
gcsR_C1	gcsR	rhamnose absent	SNP	snp_nonsynonymous	311	PFLU_RS27775	ATP-dependent zinc protease	PFLU_RS27775	PFLU5642	G	A	6182309	6182309	P	L	104	snp_nonsynonymous_6182309
gcsR_C1	gcsR	rhamnose absent	SNP	snp_nonsynonymous	1594	PFLU_RS23485	methyl-accepting chemotaxis protein	PFLU_RS23485	PFLU4792	C	T	5272739	5272739	E	K	532	snp_nonsynonymous_5272739
gcsR_C1	gcsR	rhamnose absent	SNP	snp_nonsynonymous	346	PFLU_RS22225	alpha/beta hydrolase	PFLU_RS22225	PFLU4532	G	A	4996983	4996983	V	I	116	snp_nonsynonymous_4996983
gcsR_C1	gcsR	rhamnose absent	SNP	snp_nonsynonymous	1316	PFLU_RS27495	SpoVR family protein	PFLU_RS27495	PFLU5584	A	G	6117206	6117206	N	S	439	snp_nonsynonymous_6117206
gcsR_C1	gcsR	rhamnose absent	INS	small_indel	coding (971/981 nt)	PFLU_RS10885	LLM class flavin-dependent oxidoreductase	PFLU_RS10885	PFLU2213	G	G	2398824	2398824				small_indel_2398824
gcsR_C1	gcsR	rhamnose absent	SNP	snp_intergenic	intergenic (-51/-103)	PFLU_RS21535/PFLU_RS21540	TetR family transcriptional regulator/DUF1446 domain-containing protein	PFLU_RS21535/PFLU_RS21540	PFLU4391/PFLU4392	G	A	4857184	4857184				snp_intergenic_4857184
gcsR_C1	gcsR	rhamnose absent	SNP	snp_synonymous	783	PFLU_RS21105	DUF637 domain-containing protein	PFLU_RS21105	PFLU4302	T	C	4744137	4744137	K	K	261	snp_synonymous_4744137
gcsR_C1	gcsR	rhamnose absent	SNP	snp_nonsense	283	panB	3-methyl-2-oxobutanoate hydroxymethyltransferase	PFLU_RS25750	PFLU5241	C	T	5750040	5750040	Q	*	95	snp_nonsense_5750040
gcsR_C1	gcsR	rhamnose absent	SNP	snp_nonsynonymous	1342	PFLU_RS20605	hypothetical protein	PFLU_RS20605	PFLU4201	T	A	4643721	4643721	T	S	448	snp_nonsynonymous_4643721
gcsR_C1	gcsR	rhamnose absent	SNP	snp_nonsynonymous	1358	PFLU_RS20605	hypothetical protein	PFLU_RS20605	PFLU4201	C	T	4643705	4643705	R	K	453	snp_nonsynonymous_4643705
gcsR_C1	gcsR	rhamnose absent	SNP	snp_intergenic	intergenic (+155/-70)	PFLU_RS28005/PFLU_RS28010	TldD/PmbA family protein/alpha/beta hydrolase	PFLU_RS28005/PFLU_RS28010	PFLU5688/PFLU5689	T	C	6237630	6237630				snp_intergenic_6237630
gcsR_C1	gcsR	rhamnose absent	SNP	snp_nonsynonymous	154	PFLU_RS26460	NYN domain-containing protein	PFLU_RS26460	PFLU5385	C	T	5915836	5915836	D	N	52	snp_nonsynonymous_5915836
gcsR_C1	gcsR	rhamnose absent	SNP	snp_nonsynonymous	2275	PFLU_RS28540	TonB-dependent siderophore receptor	PFLU_RS28540	PFLU5798	A	G	6349488	6349488	W	R	759	snp_nonsynonymous_6349488
gcsR_C1	gcsR	rhamnose absent	SNP	snp_synonymous	11500	PFLU_RS12435	non-ribosomal peptide synthase/polyketide synthase	PFLU_RS12435	PFLU2543	C	T	2766925	2766925	L	L	3834	snp_synonymous_2766925
gcsR_C1	gcsR	rhamnose absent	SNP	snp_nonsynonymous	776	PFLU_RS13260	LacI family DNA-binding transcriptional regulator	PFLU_RS13260	PFLU2716	C	T	2998307	2998307	C	Y	259	snp_nonsynonymous_2998307
gcsR_C1	gcsR	rhamnose absent	SNP	snp_intergenic	intergenic (+366/-28)	PFLU_RS15645/PFLU_RS32290	GTP-binding protein/PAS domain-containing protein	PFLU_RS15645/PFLU_RS32290	PFLU3211/PFLU_RS32290	G	A	3516373	3516373				snp_intergenic_3516373
gcsR_C1	gcsR	rhamnose absent	SNP	snp_nonsynonymous	389	PFLU_RS28290	chemotaxis protein CheW	PFLU_RS28290	PFLU5747	T	C	6298488	6298488	E	G	130	snp_nonsynonymous_6298488
gcsR_C1	gcsR	rhamnose absent	SNP	snp_nonsynonymous	3902	PFLU_RS17095	NAD-glutamate dehydrogenase	PFLU_RS17095	PFLU3504	G	A	3876029	3876029	P	L	1301	snp_nonsynonymous_3876029
gcsR_C1	gcsR	rhamnose absent	SNP	snp_synonymous	63	thrS	threonine--tRNA ligase	PFLU_RS20320	PFLU4148	G	A	4591597	4591597	A	A	21	snp_synonymous_4591597
gcsR_C1	gcsR	rhamnose absent	SUB	small_indel	coding (1365-1366/1578 nt)	PFLU_RS20605	hypothetical protein	PFLU_RS20605	PFLU4201	AT	TC	4643697	4643698				small_indel_4643697
gcsR_C2	gcsR	rhamnose absent	DEL	large_deletion		[PFLU_RS05595]–[PFLU_RS05605]	[PFLU_RS05595],PFLU_RS05600,[PFLU_RS05605]	[PFLU_RS05595]–[PFLU_RS05605]	[PFLU1129]–[PFLU1131]	2809-bp		1262225	1265033				large_deletion_1262225
gcsR_C5	gcsR	rhamnose absent	DEL	small_indel	coding (357/1353 nt)	rseP	sigma E protease regulator RseP	PFLU_RS06310	PFLU1277	C		1412627	1412627				small_indel_1412627
gcsR_C5	gcsR	rhamnose absent	DEL	large_deletion		[PFLU_RS05600]–[PFLU_RS05605]	[PFLU_RS05600],[PFLU_RS05605]	[PFLU_RS05600]–[PFLU_RS05605]	[PFLU1130]–[PFLU1131]	2099-bp		1262988	1265086				large_deletion_1262988
mifR	mifR	ancestral	RA	snp_intergenic	intergenic (+48/-239)	PFLU_RS24280/PFLU_RS24285	sigma-54 dependent transcriptional regulator/MFS transporter	PFLU_RS24280/PFLU_RS24285	PFLU4954/PFLU4955			5437880	5437880				snp_intergenic_5437880
mifR	mifR	ancestral	RA	snp_intergenic	intergenic (+85/-202)	PFLU_RS24280/PFLU_RS24285	sigma-54 dependent transcriptional regulator/MFS transporter	PFLU_RS24280/PFLU_RS24285	PFLU4954/PFLU4955			5437917	5437917				snp_intergenic_5437917
mifR_7	mifR	rhamnose present	DEL	small_indel	coding (1105-1119/1770 nt)	PFLU_RS05605	HAMP domain-containing sensor histidine kinase	PFLU_RS05605	PFLU1131	GAGGTCGCCATGGGC		1264979	1264993				small_indel_1264979
mifR_7	mifR	rhamnose present	SNP	snp_intergenic	intergenic (+625/+182)	PFLU_RS03965/nadC	DUF6388 family protein/carboxylating nicotinate-nucleotide diphosphorylase	PFLU_RS03965/PFLU_RS03970	PFLU0795/PFLU0796	G	A	895357	895357				snp_intergenic_895357
mifR_C1	mifR	rhamnose absent	SNP	snp_synonymous	6039	PFLU_RS15820	hemagglutinin repeat-containing protein	PFLU_RS15820	PFLU3246	G	A	3590756	3590756	V	V	2013	snp_synonymous_3590756
mifR_C1	mifR	rhamnose absent	INS	small_indel	coding (1275/1770 nt)	PFLU_RS05605	HAMP domain-containing sensor histidine kinase	PFLU_RS05605	PFLU1131	C	AACGACCTGATCACCGAATTCCTCGAC	1265149	1265149				small_indel_1265149
mifR_C1	mifR	rhamnose absent	RA	snp_intergenic	intergenic (+48/-239)	PFLU_RS24280/PFLU_RS24285	sigma-54 dependent transcriptional regulator/MFS transporter	PFLU_RS24280/PFLU_RS24285	PFLU4954/PFLU4955			5437880	5437880				snp_intergenic_5437880
mifR_C1	mifR	rhamnose absent	RA	snp_intergenic	intergenic (+85/-202)	PFLU_RS24280/PFLU_RS24285	sigma-54 dependent transcriptional regulator/MFS transporter	PFLU_RS24280/PFLU_RS24285	PFLU4954/PFLU4955			5437917	5437917				snp_intergenic_5437917
mifR_C4	mifR	rhamnose absent	DEL	large_deletion		[PFLU_RS05595]–[PFLU_RS05605]	[PFLU_RS05595],PFLU_RS05600,[PFLU_RS05605]	[PFLU_RS05595]–[PFLU_RS05605]	[PFLU1129]–[PFLU1131]	3133-bp		1261856	1264988				large_deletion_1261856
aauR_5	aauR	rhamnose present	DEL	small_indel	coding (362/705 nt)	PFLU_RS08950	succinate dehydrogenase iron-sulfur subunit	PFLU_RS08950	PFLU1819	A		1983690	1983690				small_indel_1983690
aauR_5	aauR	rhamnose present	INS	small_indel	coding (441/1005 nt)	PFLU_RS28345	aspartate carbamoyltransferase catalytic subunit	PFLU_RS28345	PFLU5758	C	GGCGACGGC	6312608	6312608				small_indel_6312608
aauR_6	aauR	rhamnose present	DEL	small_indel		[PFLU_RS07800]	[PFLU_RS07800]	[PFLU_RS07800]	[PFLU1584]	35-bp		1736012	1736046				small_indel_1736012
aauR_6	aauR	rhamnose present	DEL	small_indel	coding (424-439/1272 nt)	PFLU_RS28350	dihydroorotase	PFLU_RS28350	PFLU5759	CTGCGTGACGCCGGTT		6313592	6313607				small_indel_6313592
aauR_7	aauR	rhamnose present	DEL	large_deletion		[pyrF]–[PFLU_RS09115]	[pyrF],[PFLU_RS09115]	[PFLU_RS09110]–[PFLU_RS09115]	[PFLU1851]–[PFLU1852]	939-bp		2019461	2020399				large_deletion_2019461
aauR_7	aauR	rhamnose present	DEL	small_indel	coding (1086/1182 nt)	PFLU_RS07795	SpoIIE family protein phosphatase	PFLU_RS07795	PFLU1583	C		1735464	1735464				small_indel_1735464
aauR_C2	aauR	rhamnose absent	DEL	small_indel	coding (1105-1119/1770 nt)	PFLU_RS05605	HAMP domain-containing sensor histidine kinase	PFLU_RS05605	PFLU1131	GAGGTCGCCATGGGC		1264979	1264993				small_indel_1264979
aauR_C3	aauR	rhamnose absent	DEL	small_indel	coding (368-379/1398 nt)	PFLU_RS05610	sigma-54 dependent transcriptional regulator	PFLU_RS05610	PFLU1132	TCATGCGCGACA		1266001	1266012				small_indel_1266001
aauR_C3	aauR	rhamnose absent	DEL	large_deletion		[PFLU_RS05590]–[PFLU_RS05605]	[PFLU_RS05590],PFLU_RS05595,PFLU_RS05600,[PFLU_RS05605]	[PFLU_RS05590]–[PFLU_RS05605]	[PFLU1128]–[PFLU1131]	4110-bp		1261408	1265517				large_deletion_1261408
aauR_C4	aauR	rhamnose absent	DEL	large_deletion	coding (767-1708/1770 nt)	PFLU_RS05605	HAMP domain-containing sensor histidine kinase	PFLU_RS05605	PFLU1131	942-bp		1264641	1265582				large_deletion_1264641
aauR_C5	aauR	rhamnose absent	DEL	large_deletion		[PFLU_RS05595]–[PFLU_RS05605]	[PFLU_RS05595],PFLU_RS05600,[PFLU_RS05605]	[PFLU_RS05595]–[PFLU_RS05605]	[PFLU1129]–[PFLU1131]	3133-bp		1261856	1264988				large_deletion_1261856
algB_4	algB	rhamnose present	DEL	small_indel	coding (1105-1119/1770 nt)	PFLU_RS05605	HAMP domain-containing sensor histidine kinase	PFLU_RS05605	PFLU1131	GAGGTCGCCATGGGC		1264979	1264993				small_indel_1264979
algB_C4	algB	rhamnose absent	DEL	large_deletion		[PFLU_RS05585]–[PFLU_RS05605]	[PFLU_RS05585],PFLU_RS05590,PFLU_RS05595,PFLU_RS05600,[PFLU_RS05605]	[PFLU_RS05585]–[PFLU_RS05605]	[PFLU1127]–[PFLU1131]	5196-bp		1260224	1265419				large_deletion_1260224
algB_C4	algB	rhamnose absent	INS	small_indel	coding (49/366 nt)	PFLU_RS14705	response regulator	PFLU_RS14705	PFLU3016	C	AC	3285016	3285016				small_indel_3285016
algB_C5	algB	rhamnose absent	DEL	large_deletion		PFLU_RS14645–[PFLU_RS15390]	PFLU_RS14645,PFLU_RS14650,PFLU_RS14655,PFLU_RS14660,PFLU_RS14665,PFLU_RS14670,PFLU_RS14675,PFLU_RS14680,ccoN,PFLU_RS14690,PFLU_RS14695,PFLU_RS14700,PFLU_RS14705,PFLU_RS14710,PFLU_RS14715,PFLU_RS14720,PFLU_RS14725,PFLU_RS14730,PFLU_RS14735,PFLU_RS14740,PFLU_RS14745,PFLU_RS14750,PFLU_RS14755,PFLU_RS14760,PFLU_RS14765,PFLU_RS14770,PFLU_RS14775,PFLU_RS14780,PFLU_RS14785,PFLU_RS14790,PFLU_RS31630,PFLU…	[PFLU_RS14645]–[PFLU_RS15390]	[PFLU3004]–[PFLU3156]	178571-bp		3272710	3451280				large_deletion_3272710
algB_C5	algB	rhamnose absent	DEL	large_deletion		[PFLU_RS05595]–[PFLU_RS05605]	[PFLU_RS05595],PFLU_RS05600,[PFLU_RS05605]	[PFLU_RS05595]–[PFLU_RS05605]	[PFLU1129]–[PFLU1131]	3073-bp		1262182	1265254				large_deletion_1262182
ΔntrBC_1	ΔntrBC	rhamnose present	SNP	snp_nonsynonymous	1027	aspA	aspartate ammonia-lyase	PFLU_RS29815	PFLU6057	T	C	6626446	6626446	F	L	343	snp_nonsynonymous_6626446
ΔntrBC_1	ΔntrBC	rhamnose present	SNP	snp_nonsynonymous	13	PFLU_RS28475	hydrolase	PFLU_RS28475	PFLU5785	G	A	6335123	6335123	A	T	5	snp_nonsynonymous_6335123
ΔntrBC_1	ΔntrBC	rhamnose present	SNP	snp_synonymous	1326	trpE	anthranilate synthase component I	PFLU_RS27380	PFLU5561	G	A	6089295	6089295	I	I	442	snp_synonymous_6089295
ΔntrBC_1	ΔntrBC	rhamnose present	SNP	snp_nonsynonymous	218	PFLU_RS26340	TonB-dependent receptor	PFLU_RS26340	PFLU5361	T	C	5893196	5893196	Q	R	73	snp_nonsynonymous_5893196
ΔntrBC_1	ΔntrBC	rhamnose present	SNP	snp_nonsynonymous	53	dnaJ	molecular chaperone DnaJ	PFLU_RS25895	PFLU5268	T	C	5784697	5784697	E	G	18	snp_nonsynonymous_5784697
ΔntrBC_1	ΔntrBC	rhamnose present	SNP	snp_nonsynonymous	466	ilvN	acetolactate synthase small subunit	PFLU_RS25645	PFLU5219	G	A	5726596	5726596	R	C	156	snp_nonsynonymous_5726596
ΔntrBC_1	ΔntrBC	rhamnose present	SNP	snp_nonsynonymous	622	PFLU_RS24440	phosphatase PAP2 family protein	PFLU_RS24440	PFLU4986	T	C	5477382	5477382	S	P	208	snp_nonsynonymous_5477382
ΔntrBC_1	ΔntrBC	rhamnose present	INS	small_indel	coding (219/1950 nt)	PFLU_RS24435	LTA synthase family protein	PFLU_RS24435	PFLU4985	C	C	5474979	5474979				small_indel_5474979
ΔntrBC_1	ΔntrBC	rhamnose present	SNP	snp_nonsynonymous	925	fadD1	long-chain-fatty-acid--CoA ligase FadD1	PFLU_RS23680	PFLU4829	T	C	5307712	5307712	T	A	309	snp_nonsynonymous_5307712
ΔntrBC_1	ΔntrBC	rhamnose present	SNP	snp_nonsynonymous	199	PFLU_RS23510	5-oxoprolinase subunit PxpA	PFLU_RS23510	PFLU4797	C	T	5280213	5280213	G	S	67	snp_nonsynonymous_5280213
ΔntrBC_1	ΔntrBC	rhamnose present	SNP	snp_nonsynonymous	1189	PFLU_RS22280	hypothetical protein	PFLU_RS22280	PFLU4543	G	A	5011691	5011691	D	N	397	snp_nonsynonymous_5011691
ΔntrBC_1	ΔntrBC	rhamnose present	SNP	snp_nonsynonymous	352	PFLU_RS21080	pyridoxal phosphate-dependent aminotransferase	PFLU_RS21080	PFLU4293	G	A	4736710	4736710	E	K	118	snp_nonsynonymous_4736710
ΔntrBC_1	ΔntrBC	rhamnose present	SNP	snp_nonsynonymous	755	PFLU_RS21085	cation:dicarboxylase symporter family transporter	PFLU_RS21085	PFLU4294	G	A	4738414	4738414	G	D	252	snp_nonsynonymous_4738414
ΔntrBC_1	ΔntrBC	rhamnose present	INS	small_indel	intergenic (-88/+94)	PFLU_RS20260/PFLU_RS30980	terminase small subunit/HNH endonuclease	PFLU_RS20260/PFLU_RS30980	PFLU4138/PFLU4139	C	C	4583069	4583069				small_indel_4583069
ΔntrBC_1	ΔntrBC	rhamnose present	SNP	snp_synonymous	762	rsmB	16S rRNA (cytosine(967)-C(5))-methyltransferase RsmB	PFLU_RS00080	PFLU0016	C	T	19203	19203	P	P	254	snp_synonymous_19203
ΔntrBC_1	ΔntrBC	rhamnose present	SNP	snp_intergenic	intergenic (+155/-587)	PFLU_RS02745/PFLU_RS02750	ABC transporter ATP-binding protein/SDR family oxidoreductase	PFLU_RS02745/PFLU_RS02750	PFLU0556/PFLU0557	T	C	633244	633244				snp_intergenic_633244
ΔntrBC_1	ΔntrBC	rhamnose present	SNP	snp_nonsynonymous	4	rnc	ribonuclease III	PFLU_RS05260	PFLU1060	A	G	1173263	1173263	T	A	2	snp_nonsynonymous_1173263
ΔntrBC_1	ΔntrBC	rhamnose present	INS	small_indel	coding (552/624 nt)	PFLU_RS05400	Pr6Pr family membrane protein	PFLU_RS05400	PFLU1088	G	G	1206810	1206810				small_indel_1206810
ΔntrBC_1	ΔntrBC	rhamnose present	INS	small_indel	coding (1408/1770 nt)	PFLU_RS05605	HAMP domain-containing sensor histidine kinase	PFLU_RS05605	PFLU1131	G	G	1265282	1265282				small_indel_1265282
ΔntrBC_1	ΔntrBC	rhamnose present	SNP	snp_intergenic	intergenic (-272/+33)	glpD/PFLU_RS05655	glycerol-3-phosphate dehydrogenase/DeoR/GlpR family transcriptional regulator	PFLU_RS05650/PFLU_RS05655	PFLU1140/PFLU1141	C	T	1276364	1276364				snp_intergenic_1276364
ΔntrBC_1	ΔntrBC	rhamnose present	DEL	small_indel	coding (241-249/2592 nt)	mutS	DNA mismatch repair protein MutS	PFLU_RS05765	PFLU1164	CTTGACCAG		1302226	1302234				small_indel_1302226
ΔntrBC_1	ΔntrBC	rhamnose present	SNP	snp_nonsynonymous	104	PFLU_RS06685	aminotransferase class V-fold PLP-dependent enzyme	PFLU_RS06685	PFLU1354	G	A	1496232	1496232	T	I	35	snp_nonsynonymous_1496232
ΔntrBC_1	ΔntrBC	rhamnose present	SNP	snp_nonsynonymous	670	PFLU_RS20380	sugar ABC transporter substrate-binding protein	PFLU_RS20380	PFLU4160	A	G	4600405	4600405	Y	H	224	snp_nonsynonymous_4600405
ΔntrBC_1	ΔntrBC	rhamnose present	SNP	snp_nonsynonymous	481	phnL	phosphonate C-P lyase system protein PhnL	PFLU_RS08785	PFLU1786	C	T	1950144	1950144	R	C	161	snp_nonsynonymous_1950144
ΔntrBC_1	ΔntrBC	rhamnose present	INS	small_indel	intergenic (-1063/+210)	PFLU_RS09135/PFLU_RS09140	alpha/beta fold hydrolase/hypothetical protein	PFLU_RS09135/PFLU_RS09140	PFLU1856/PFLU1858	G	G	2027313	2027313				small_indel_2027313
ΔntrBC_1	ΔntrBC	rhamnose present	INS	small_indel	coding (379/1170 nt)	PFLU_RS09370	TDT family transporter	PFLU_RS09370	PFLU1898	G	G	2072787	2072787				small_indel_2072787
ΔntrBC_1	ΔntrBC	rhamnose present	SNP	snp_synonymous	195	PFLU_RS10075	LysR substrate-binding domain-containing protein	PFLU_RS10075	PFLU2051	C	T	2222394	2222394	L	L	65	snp_synonymous_2222394
ΔntrBC_1	ΔntrBC	rhamnose present	SNP	snp_nonsense	427	dkgB	2,5-didehydrogluconate reductase DkgB	PFLU_RS10735	PFLU2183	G	A	2368262	2368262	Q	*	143	snp_nonsense_2368262
ΔntrBC_1	ΔntrBC	rhamnose present	SNP	snp_nonsynonymous	6833	PFLU_RS12440	non-ribosomal peptide synthetase	PFLU_RS12440	PFLU2544	T	C	2776301	2776301	L	P	2278	snp_nonsynonymous_2776301
ΔntrBC_1	ΔntrBC	rhamnose present	SNP	snp_nonsynonymous	2332	PFLU_RS12830	PAS domain-containing protein	PFLU_RS12830	PFLU2626	G	A	2892053	2892053	R	C	778	snp_nonsynonymous_2892053
ΔntrBC_1	ΔntrBC	rhamnose present	INS	small_indel	intergenic (+808/+221)	PFLU_RS14865/PFLU_RS32275	glucose 1-dehydrogenase/hypothetical protein	PFLU_RS14865/PFLU_RS32275	PFLU3049/PFLU3051.1	C	C	3327773	3327773				small_indel_3327773
ΔntrBC_1	ΔntrBC	rhamnose present	SNP	snp_nonsynonymous	211	PFLU_RS15820	hemagglutinin repeat-containing protein	PFLU_RS15820	PFLU3246	T	C	3596584	3596584	N	D	71	snp_nonsynonymous_3596584
ΔntrBC_1	ΔntrBC	rhamnose present	SNP	snp_nonsynonymous	1130	PFLU_RS09715	DNA topoisomerase III	PFLU_RS09715	PFLU1972	A	G	2144214	2144214	I	T	377	snp_nonsynonymous_2144214
ΔntrBC_1	ΔntrBC	rhamnose present	SNP	snp_nonsynonymous	260	PFLU_RS16085	MarR family transcriptional regulator	PFLU_RS16085	PFLU3301	C	T	3654737	3654737	P	L	87	snp_nonsynonymous_3654737
ΔntrBC_1	ΔntrBC	rhamnose present	SNP	snp_synonymous	777	PFLU_RS16345	methyl-accepting chemotaxis protein	PFLU_RS16345	PFLU3351	T	C	3707265	3707265	Q	Q	259	snp_synonymous_3707265
ΔntrBC_1	ΔntrBC	rhamnose present	SNP	snp_synonymous	1083	PFLU_RS17125	tetratricopeptide repeat protein	PFLU_RS17125	PFLU3510	G	A	3885636	3885636	Q	Q	361	snp_synonymous_3885636
ΔntrBC_1	ΔntrBC	rhamnose present	SNP	snp_nonsynonymous	223	nuoF	NADH-quinone oxidoreductase subunit NuoF	PFLU_RS18635	PFLU3822	T	C	4217428	4217428	F	L	75	snp_nonsynonymous_4217428
ΔntrBC_1	ΔntrBC	rhamnose present	SNP	snp_nonsynonymous	25	PFLU_RS19470	ABC transporter ATP-binding protein	PFLU_RS19470	PFLU3986	T	C	4402128	4402128	S	P	9	snp_nonsynonymous_4402128
ΔntrBC_3	ΔntrBC	rhamnose present	DEL	small_indel	coding (1105-1119/1770 nt)	PFLU_RS05605	HAMP domain-containing sensor histidine kinase	PFLU_RS05605	PFLU1131	GAGGTCGCCATGGGC		1264979	1264993				small_indel_1264979
ΔntrBC_4	ΔntrBC	rhamnose present	SNP	snp_intergenic	intergenic (+625/+182)	PFLU_RS03965/nadC	DUF6388 family protein/carboxylating nicotinate-nucleotide diphosphorylase	PFLU_RS03965/PFLU_RS03970	PFLU0795/PFLU0796	G	A	895357	895357				snp_intergenic_895357
ΔntrBC_4	ΔntrBC	rhamnose present	DEL	small_indel	coding (1105-1119/1770 nt)	PFLU_RS05605	HAMP domain-containing sensor histidine kinase	PFLU_RS05605	PFLU1131	GAGGTCGCCATGGGC		1264979	1264993				small_indel_1264979
ΔntrBC_9	ΔntrBC	rhamnose present	DEL	small_indel	coding (1105-1119/1770 nt)	PFLU_RS05605	HAMP domain-containing sensor histidine kinase	PFLU_RS05605	PFLU1131	GAGGTCGCCATGGGC		1264979	1264993				small_indel_1264979
ΔntrBC_C1	ΔntrBC	rhamnose absent	SNP	snp_nonsynonymous	1118	PFLU_RS05605	HAMP domain-containing sensor histidine kinase	PFLU_RS05605	PFLU1131	G	A	1264992	1264992	G	D	373	snp_nonsynonymous_1264992
ΔntrBC_C2	ΔntrBC	rhamnose absent	DEL	large_deletion		[PFLU_RS05590]–[PFLU_RS05605]	[PFLU_RS05590],PFLU_RS05595,PFLU_RS05600,[PFLU_RS05605]	[PFLU_RS05590]–[PFLU_RS05605]	[PFLU1128]–[PFLU1131]	4026-bp		1261490	1265515				large_deletion_1261490
ΔntrBC_C4	ΔntrBC	rhamnose absent	DEL	large_deletion	coding (583-1275/1770 nt)	PFLU_RS05605	HAMP domain-containing sensor histidine kinase	PFLU_RS05605	PFLU1131	693-bp		1264457	1265149				large_deletion_1264457
ΔntrBC_C4	ΔntrBC	rhamnose absent	SNP	snp_intergenic	intergenic (+619/+188)	PFLU_RS03965/nadC	DUF6388 family protein/carboxylating nicotinate-nucleotide diphosphorylase	PFLU_RS03965/PFLU_RS03970	PFLU0795/PFLU0796	C	G	895351	895351				snp_intergenic_895351
