## Supplementary file E2 for "Regulatory network structure and environmental signals constrain transcription factor innovation"

### Sheet: Pfam_EBP_counts
Assembly Accession	Organism Name	Organism Infraspecific Names Strain	EBP count
GCF_000006765.1	Pseudomonas aeruginosa PAO1	PAO1	22		MIN	9
GCF_001597285.1	Pseudomonas alcaligenes	NEB 585	13		MAX	29
GCF_001941865.1	Pseudomonas alcaliphila JAB1	JAB1	19		MEAN	21.0643
GCF_009755645.1	Pseudomonas alkylphenolica	Neo	22		MEDIAN	21
GCF_014863605.1	Pseudomonas allokribbensis	IzPS23	24
GCF_019141525.1	Pseudomonas alvandae	SWRI17	27
GCF_000145945.2	Pseudomonas amygdali pv. tabaci str. ATCC 11528	ATCC 11528	21
GCF_001647715.1	Pseudomonas antarctica	PAMC 27494	20
GCF_014269225.2	Pseudomonas anuradhapurensis	RD8MR3	20
GCF_001839655.2	Pseudomonas argentinensis	SA190	18
GCF_019139815.1	Pseudomonas asgharzadehiana	SWRI132	27
GCF_024494485.1	Pseudomonas asiatica	MD9	22
GCF_000452745.2	Pseudomonas asturiensis	CC1524	24
GCF_017167965.1	Pseudomonas atacamensis	SM1	21
GCF_002905795.2	Pseudomonas avellanae	R2leaf	20
GCF_019139795.1	Pseudomonas azerbaijanoriens	SWRI123	21
GCF_001579805.1	Pseudomonas azotoformans	S4	22
GCF_024397895.1	Pseudomonas benzenivorans	D13-4	16
GCF_023330585.1	Pseudomonas bijieensis	SP1	24
GCF_008370715.1	Pseudomonas brassicacearum	3Re2-7	25
GCF_013200955.2	Pseudomonas campi	S1-A32-2	9
GCF_024749365.1	Pseudomonas canavaninivorans	B21-020	29
GCF_016599635.1	Pseudomonas cannabina pv. alisalensis	MAFF 301419	21
GCF_003595175.1	Pseudomonas cavernae	K2W31S-8	15
GCF_900235895.1	Pseudomonas cerasi		17
GCF_023093875.1	Pseudomonas chengduensis	T1624	20
GCF_014524625.1	Pseudomonas chlororaphis	qlu-1	24
GCF_000517305.1	Pseudomonas cichorii JBC1	JBC1	20
GCF_001586155.1	Pseudomonas citronellolis	P3B5	29
GCF_018516785.1	Pseudomonas congelans	508	20
GCF_000156995.2	Pseudomonas coronafaciens pv. oryzae str. 1_6	1_6	20
GCF_001708425.1	Pseudomonas corrugata	RM1-1-4	24
GCF_000759535.1	Pseudomonas cremoricolorata	ND07	15
GCF_000696345.2	Pseudomonas donghuensis	P482	26
GCF_000026105.1	Pseudomonas entomophila L48	L48	21
GCF_013374995.1	Pseudomonas eucalypticola	NP-1	20
GCF_024584605.1	Pseudomonas extremorientalis	1502IPR-01	22
GCF_019139895.1	Pseudomonas fakonensis	COW40	20
GCF_024584585.1	Pseudomonas ficuserectae	ZJDX-003	22
GCF_000009225.2	Pseudomonas fluorescens SBW25	SBW25	22
GCF_015476275.1	Pseudomonas fragi	NL20W	19
GCF_001874645.1	Pseudomonas frederiksbergensis	ERDD5:01	21
GCF_000213805.1	Pseudomonas fulva 12-X	12-X	19
GCF_002355475.1	Pseudomonas furukawaii	KF707	24
GCF_019614655.1	Pseudomonas germanica	FIT28	21
GCF_014863585.1	Pseudomonas gozinkensis	IzPS32d	21
GCF_013201545.1	Pseudomonas graminis	PgKB30	20
GCF_016859165.1	Pseudomonas granadensis		19
GCF_014268595.2	Pseudomonas hamedanensis	SWRI65	20
GCF_024205225.1	Pseudomonas hydrolytica	KHPS2	22
GCF_014268585.2	Pseudomonas iranensis	SWRI54	20
GCF_002356535.2	Pseudomonas izuensis	LAB-08	25
GCF_021560075.1	Pseudomonas juntendi	PP_2463	17
GCF_024023035.1	Pseudomonas kermanshahensis	F8	23
GCF_017915135.1	Pseudomonas khazarica	ODT-83	22
GCF_009911755.1	Pseudomonas knackmussii	N1-2	22
GCF_001605965.1	Pseudomonas koreensis	D26	19
GCF_003352185.1	Pseudomonas kribbensis	46-2	22
GCF_008807375.1	Pseudomonas lalkuanensis	PE08	27
GCF_024749125.1	Pseudomonas laurylsulfatiphila	B21-025	20
GCF_003952245.1	Pseudomonas libanensis	DMSP-1	21
GCF_015377145.2	Pseudomonas lundensis	2T.2.5.2	17
GCF_001708485.1	Pseudomonas lurida	L228	20
GCF_008693965.1	Pseudomonas luteola	FDAARGOS_637	18
GCF_019693255.1	Pseudomonas mandelii	KGI_MA19	25
GCF_900682675.2	Pseudomonas marincola	YSy11	15
GCF_019139675.1	Pseudomonas maumuensis	COW77	21
GCF_009818265.1	Pseudomonas mediterranea	S58	21
GCF_000733715.2	Pseudomonas mendocina S5.2	S5.2	19
GCF_014076455.1	Pseudomonas migulae	R1-9	20
GCF_014268495.2	Pseudomonas monsensis	PGSB 8459	21
GCF_003671975.1	Pseudomonas monteilii	B5	22
GCF_024072215.1	Pseudomonas moraviensis	OTU5MASSA1	19
GCF_002736065.1	Pseudomonas mosselii	PtA1	19
GCF_900475945.1	Pseudomonas mucidolens	NCTC8068	19
GCF_012971725.1	Pseudomonas multiresinivorans	populi	24
GCF_019139535.1	Pseudomonas muyukensis	COW39	20
GCF_020025155.1	Pseudomonas nanhaiensis	SCS 2-3	9
GCF_011044415.1	Pseudomonas nitroreducens	HBP1	25
GCF_000237065.1	Pseudomonas ogarae	F113	25
GCF_900626055.1	Pseudomonas oleovorans	T9AD	21
GCF_003852045.1	Pseudomonas orientalis	8B	21
GCF_008693825.1	Pseudomonas oryzihabitans	FDAARGOS_657	19
GCF_003940825.1	Pseudomonas oryziphila	1257	22
GCF_011397855.1	Pseudomonas otitidis	MrB4	22
GCF_022870785.1	Pseudomonas palleroniana	X49	23
GCF_003410295.1	Pseudomonas parafulva	JBCS1880	20
GCF_024112395.1	Pseudomonas pergaminensis	1008	24
GCF_021432765.1	Pseudomonas phenolilytica	RBPA9	18
GCF_002056295.1	Pseudomonas phragmitis	S-6-2	16
GCF_003391255.1	Pseudomonas plecoglossicida	XSDHY-P	21
GCF_014930995.1	Pseudomonas poae	PMA22	21
GCF_014269025.2	Pseudomonas promysalinigenes	RW10S1	16
GCF_000012265.1	Pseudomonas protegens Pf-5	Pf-5	24
GCF_000297075.2	Pseudomonas pseudoalcaligenes CECT 5344	CECT5344	16
GCF_011040435.1	Pseudomonas psychrophila	KM02	20
GCF_001913135.1	Pseudomonas psychrotolerans	PRS08-11306	18
GCF_000007565.2	Pseudomonas putida KT2440	KT2440	22
GCF_018398475.1	Pseudomonas qingdaonensis	S-1	26
GCF_000412695.1	Pseudomonas resinovorans NBRC 106553	NBRC 106553	26
GCF_000761155.1	Pseudomonas rhizosphaerae	DSM 16299	16
GCF_013285305.1	Pseudomonas rhodesiae	NL2019	21
GCF_014268375.2	Pseudomonas salmasensis	SWRI126	21
GCF_000012205.1	Pseudomonas savastanoi pv. phaseolicola 1448A	1448A; BAA-978	21
GCF_013409125.2	Pseudomonas sediminis	B10D7D	19
GCF_001839645.2	Pseudomonas seleniipraecipitans	D1-6	16
GCF_003850565.1	Pseudomonas sessilinigenes	CMR12a	22
GCF_014268455.2	Pseudomonas shahriarae	SWRI52	23
GCF_015168335.1	Pseudomonas shirazica	A28	22
GCF_024748535.1	Pseudomonas sichuanensis	B21-052	23
GCF_001661075.1	Pseudomonas silesiensis	A3	26
GCF_024072275.1	Pseudomonas siliginis	OTU6BANIB1	21
GCF_000934565.1	Pseudomonas simiae	PCL1751	22
GCF_021391435.1	Pseudomonas sivasensis	BsEB-1	22
GCF_000498975.2	Pseudomonas soli	SJ10	20
GCF_003851555.1	Pseudomonas synxantha	R6-28-08	23
GCF_000007805.1	Pseudomonas syringae pv. tomato str. DC3000	DC3000	23
GCF_900637735.1	Pseudomonas taetrolens	NCTC8067	18
GCF_014883875.1	Pseudomonas taiwanensis	WRS8	23
GCF_014268445.2	Pseudomonas tensinigenes	ZA 5.3	21
GCF_012767755.2	Pseudomonas tohonis	TUM18999	24
GCF_019285655.1	Pseudomonas tolaasii	Pt11	21
GCF_017167985.1	Pseudomonas toyotomiensis	SM2	19
GCF_023278125.1	Pseudomonas tremae	PA-1-10F	20
GCF_014268275.3	Pseudomonas tritici	SWRI145	23
GCF_001186335.1	Pseudomonas trivialis	IHBB745	24
GCF_004214895.1	Pseudomonas tructae	SNU WT1	21
GCF_012647205.1	Pseudomonas umsongensis	CY-1	26
GCF_014268755.2	Pseudomonas vanderleydeniana	RW8P3	26
GCF_002028325.1	Pseudomonas veronii	R02	25
GCF_001294575.1	Pseudomonas versuta	L10.10	18
GCF_004786035.1	Pseudomonas viciae	11K1	25
GCF_900184295.1	Pseudomonas viridiflava	CFBP 1590	24
GCF_024749185.1	Pseudomonas wadenswilerensis	B21-022	23
GCF_021029445.1	Pseudomonas wenzhouensis	A20	15
GCF_014268885.2	Pseudomonas xantholysinigenes	RW9S1A	19
GCF_019139835.1	Pseudomonas xanthosomae	COR54	20
GCF_001612705.2	Pseudomonas yamanorum	LBUM636	22
GCF_014268695.2	Pseudomonas zarinae	SWRI108	27
GCF_014268485.2	Pseudomonas zeae	OE 48.2	21
